# Metabolic versatility of the nitrite-oxidizing bacterium *Nitrospira marina* and its proteomic response to oxygen-limited conditions

**DOI:** 10.1101/2020.07.02.185504

**Authors:** Barbara Bayer, Mak A. Saito, Matthew R. McIlvin, Sebastian Lücker, Dawn M. Moran, Thomas S. Lankiewicz, Christopher L. Dupont, Alyson E. Santoro

## Abstract

The genus *Nitrospira* is the most widespread group of chemolithoautotrophic nitrite-oxidizing bacteria that thrive in diverse natural and engineered ecosystems. *Nitrospira marina* Nb-295^T^ represents the type genus and was isolated from the oceanic water column over 30 years ago, however, its genome has not yet been analyzed. Here, we analyzed the complete genome sequence of *N. marina* and performed select physiological experiments to test genome-derived hypotheses. Our data confirm that *N. marina* benefits from additions of undefined organic carbon substrates, has adaptations to combat oxidative, osmotic and UV-light induced stress and low dissolved *p*CO_2_, and is able to grow chemoorganotrophically on formate. We further investigated the metabolic response of *N. marina* to low (∼5.6 µM) O_2_ concentrations commonly encountered in marine environments with high nitrite concentrations. In response to O_2_-limited conditions, the abundance of a potentially more efficient CO_2_-fixing pyruvate:ferredoxin oxidoreductase (POR) complex and a high affinity *cbb3*-type terminal oxidase increased, suggesting a role in sustaining nitrite oxidation-driven autotrophy under O_2_ limitation. Additionally, a Cu/Zn-binding superoxide dismutase increased in abundance potentially protecting this putatively more O_2_-sensitive POR complex from oxidative damage. An increase in abundance of proteins involved in alternative energy metabolisms, including type 3b [NiFe] hydrogenase and formate dehydrogenase, indicate a high metabolic versatility to survive conditions unfavorable for aerobic nitrite oxidation. In summary, the genome and proteome of the first marine *Nitrospira* isolate identifies adaptations to life in the oxic ocean and provides important insights into the metabolic diversity and niche differentiation of NOB in marine environments.
