## Supplementary Table 2 for "Metabolic versatility of the nitrite-oxidizing bacterium *Nitrospira marina* and its proteomic response to oxygen-limited conditions"

### Sheet: Sheet1
Supplementary table S2. Absolute quantitation of selected peptides based on isotopically-labelled (15N) peptide standards.
				Peptide conc. (fmol/µg protein)				Peptide conc. (fmol/µg protein)
IMG Identifier	Protein	Annotation	Peptide Sequence	atm. O2_A	atm. O2_B	atm. O2_C	avg. copy number/cell	low O2_D	low O2_E	low O2_F	avg. copy number/cell
2597406883	NxrA_3	Nitrite oxidoreductase, alpha subunit	DYQFPDFTSTYSGK	37.284	35.78	42.396	1760.84	33.508	23.412	25.756	1260.86
2597406883	NxrA_3	Nitrite oxidoreductase, alpha subunit	SGIDPALTGTHR	95.28	89.672	111.384	4519.32	86.696	63.944	72.32	3400.29
2597406883	NxrA_3	Nitrite oxidoreductase, alpha subunit	IAVITPEYNPTAYR	102.124	98.044	118.512	4860.08	99.528	70.872	74.872	3740.56
2597406480	NxrA_1	Nitrite oxidoreductase, alpha subunit	LVVITPEYNPTAYR	18.536	17.3	19.556	844.765	48.356	36.376	41.424	1923.96
2597406480	NxrA_1	Nitrite oxidoreductase, alpha subunit	DYAFPDFANSYSGK	4.384	5.28	6.148	241.144	12.132	8.396	9.072	451.42
2597406480	NxrA_1	Nitrite oxidoreductase, alpha subunit	HPFWEETNESKPQWTR	14.652	13.888	15.6	673.164	42.936	25.992	34.072	1570.82
2597406875	NxrA_2	Nitrite oxidoreductase, alpha subunit	VVVITPEYNPTAQR	25.256	25.8	24.604	1153.87	21.38	13.9	20.536	851.231
2597406883, 2597406480, 2597406875	NxrA_all	Nitrite oxidoreductase, alpha subunit	GWKPSDPYYK	203.96	287.964	259.968	11466.9	223.168	181.732	222.244	9564.36
2597406883, 2597406480, 2597406875	NxrA_all	Nitrite oxidoreductase, alpha subunit	AIALDTGYQSNFR	314.748	281.912	321.08	13996.1	356.86	231.14	272.044	13116.2
2597406688	PorA	Pyruvate:ferredoxin oxidoreductase alpha subunit	TPSFFTGSEVIK	43.372	40.604	48.848	2025.65	39.112	28.272	34.232	1549.71
2597406688	PorA	Pyruvate:ferredoxin oxidoreductase alpha subunit	EAIAILEEEGIR	29.936	27.936	31.408	1361.58	26.096	18.912	24.1	1053.94
2597406688	PorA	Pyruvate:ferredoxin oxidoreductase alpha subunit	EVSATVPNNER	52.988	50.256	57.584	2452.73	42.5	33.104	38.224	1735.95
2597410115	QcrA_2	Quinol-cytochrome c reductase, iron-sulfur subunit	ANSPYIGYSGK	9.992	8.72	9.82	435.132	8.92	6.4	7.664	350.521
2597410115	QcrA_2	Quinol-cytochrome c reductase, iron-sulfur subunit	VIEGPAPRPLDVLPLK	4.64	4.06	4.244	197.405	4.076	2.976	3.4	159.4
2597410115	QcrA_2	Quinol-cytochrome c reductase, iron-sulfur subunit	ENIGFQFK	3.844	4.532	4.408	194.965	3.888	2.888	2.94	148.175
2597406645	AcnA	Aconitate hydratase	TAFLVSPGSER	16.468	14.872	19.268	771.806	12.056	9.58	10.668	492.658
2597406645	AcnA	Aconitate hydratase	LQVDIPPTSER	21.756	18.944	24.32	991.598	20.824	10.66	13.3	682.986
2597406645	AcnA	Aconitate hydratase	LQLLKPFPK	23.892	20.592	24.872	1057.73	16.844	13.088	14.12	671.822
2597406645	AcnA	Aconitate hydratase	DYDQIEQEDR	10.392	11.804	12.616	530.906	6.344	7.272	6.816	311.602
2597409086	Mco	Multicopper oxidase	VGHDVAGSFR	0.408	0.492	0.032	14.2136	48.692	34.236	40.672	1884.98
2597408867	BtuB	putative TonB-dependent cobalamine receptor	VTISGGYFWNR	3.668	2.48	2.84	137.073	1.828	1.172	1.36	66.4929
2597408867	BtuB	putative TonB-dependent cobalamine receptor	HYEEVLYFGTPVR	3.608	3.032	3.436	153.666	3.036	1.884	2.792	117.613
2597407309	Bfr_1	Bacterioferritin	IGETVPEQFK	20.692	19.144	20.568	921.201	22.492	20.452	25	1036.19
2597409835	Rnr	Ribonucleoside-diphosphate reductase class II	TGESPYQTIPFSHR	5.908	6.076	7.72	300.499	5.056	3.804	4.144	198.32
2597409835	Rnr	Ribonucleoside-diphosphate reductase class II	EAAVPEPYIHR	13.424	14.088	18.708	704.886	12.264	9.428	9.252	471.917
2597409835	Rnr	Ribonucleoside-diphosphate reductase class II	IINQSLPPALR	15.96	14.728	18.488	749.967	13.336	10.38	12.1	546.218
